# Recognition and Cleavage of Human tRNA Methyltransferase TRMT1 by the SARS-CoV-2 Main Protease

**DOI:** 10.1101/2023.02.20.529306

**Authors:** Angel D’Oliviera, Xuhang Dai, Saba Mottaghinia, Sophie Olson, Evan P. Geissler, Lucie Etienne, Yingkai Zhang, Jeffrey S. Mugridge

## Abstract

The SARS-CoV-2 main protease (M^pro^, or Nsp5) is critical for the production of functional viral proteins during infection and, like many viral proteases, can also target host proteins to subvert their cellular functions. Here, we show that the human tRNA methyltransferase TRMT1 can be recognized and cleaved by SARS-CoV-2 M^pro^. TRMT1 installs the *N*^2^,*N*^2^-dimethylguanosine (m2,2G) modification on mammalian tRNAs, which promotes global protein synthesis and cellular redox homeostasis. We find that M^pro^ can cleave endogenous TRMT1 in human cell lysate, resulting in removal of the TRMT1 zinc finger domain. TRMT1 proteolysis results in elimination of TRMT1 tRNA methyltransferase activity and reduced tRNA binding affinity. Evolutionary analysis shows that the TRMT1 cleavage site is highly conserved in mammals, except in Muroidea, where TRMT1 is likely resistant to cleavage. In primates, regions outside the cleavage site with rapid evolution could indicate adaptation to ancient viral pathogens. Furthermore, we determined the structure of a TRMT1 peptide in complex with M^pro^, revealing a substrate binding conformation distinct from the majority of available M^pro^-peptide complexes. Kinetic parameters for peptide cleavage show that the TRMT1(526-536) sequence is cleaved with comparable efficiency to the M^pro^-targeted nsp8/9 viral cleavage site. Mutagenesis studies and molecular dynamics simulations together indicate that kinetic discrimination occurs during a later step of M^pro^-mediated proteolysis that follows substrate binding. Our results provide new information about the structural basis for M^pro^ substrate recognition and cleavage, the functional roles of the TRMT1 zinc finger domain in tRNA binding and modification, and the regulation of TRMT1 activity by SARS-CoV-2 M^pro^. These studies could inform future therapeutic design targeting M^pro^ and raise the possibility that proteolysis of human TRMT1 during SARS-CoV-2 infection suppresses protein translation and oxidative stress response to impact viral pathogenesis.

**Significance Statement:** Viral proteases can strategically target human proteins to manipulate host biochemistry during infection. Here, we show that the SARS-CoV-2 main protease (M^pro^) can specifically recognize and cleave the human tRNA methyltransferase enzyme TRMT1, and that cleavage of TRMT1 cripples its ability to install a key modification on human tRNAs that is critical for protein translation. Our structural and functional analysis of the M^pro^-TRMT1 interaction shows how the flexible M^pro^ active site engages a conserved sequence in TRMT1 in an uncommon binding mode to catalyze its cleavage and inactivation. These studies provide new insights into substrate recognition by SARS-CoV-2 M^pro^ that could help guide future antiviral therapeutic development and show how proteolysis of TRMT1 during SARS-CoV-2 infection impairs both TRMT1 tRNA binding and tRNA modification activity to disrupt host translation and potentially impact COVID-19 pathogenesis or phenotypes.
