## Supplementary material for "Recognition and Cleavage of Human tRNA Methyltransferase TRMT1 by the SARS-CoV-2 Main Protease": Dataset S1

### Sheet: nsp4_5 substrate
	Calibration curve with fluorescent product (MCA-AVLQ) where gain = 75
		RFU
	[Peptide] µM	Replicate 1	Replicate 2	Replicate 3
	12.5	62663.1	66142.1	64872.6
	6.25	34671.1	37693.7	36448.1
	3.125	19094.2	18993.1	18450.1
	1.5625	9139.92	9297.31	9539.77
	0.78125	4615.54	4716.54	4744.08
	0.390625	2435.62	2491.85	2369.08
	0.195312	1207.08	1230.92	1218.38
	0.0976562	637.385	645.538	671.462
	0.0488281	362.923	366.077	427
	0.0244141	204.692	216.385	229.923
	0.012207	142.462	148.462	148.615
	0.00610352	101.846	104.846	107.615
	Slope	5178.3	5477.9	5357.9
	µM/RFU conversion factor:		5338.03	RFU/µM
	RFU vs [Peptide] was plotted and fit to a linear line equation (y=mx+b) and the slope for each replicate was determined. The mean of the slopes was used as the µM/RFU conversion factor for this entire data set with the nsp4/5 substrate.
	IFE correction using flourescent substrate (nsp4/5) and fluorescent product MCA-AVLQ+ substrate (nsp4/5)
	IFEcorr =	[f(MCA+sub) - f(sub)] / f(MCA)
	[MCA-AVLQ] =	2	µM
	Mpro WT					Mpro WT											Mpro WT
		Mean RFU					Replicate 1 Initial Rates			Replicate 2 Initial Rates			Replicate 3 Initial Rates				Final Initial Rates				Final initial rates were plotted using the Michaelis Menton Equation to derive Vmax, KM, and Kcat
	[Substrate] µM	f(MCA+sub)	f(sub)	IFEcorr		[Substrate] µM	RFU s-1	µM s-1	µM s-1, corr	RFU s-1	µM s-1	µM s-1, corr	RFU s-1	µM s-1	µM s-1, corr		[Substrate] µM	Mean	STDEV
	100	28755.1	18313.2	1.03593		100	127.05	0.023801	0.0229755	140.991	0.0264125	0.0254964	148.826	0.0278803	0.0269133		100	0.0251284	0.00162853
	50	24117.4	13047.1	1.09828		50	92.2798	0.0172872	0.0157403	98.6328	0.0184774	0.0168239	98.5371	0.0184594	0.0168076		50	0.0164573	0.000507029
	25	19469.6	8419.74	1.09625		25	54.7055	0.0102483	0.00934843	61.4395	0.0115098	0.0104992	64.1018	0.0120085	0.0109541		25	0.0102672	0.000675727
	12.5	15837.3	4448.84	1.12984		12.5	28.5426	0.00534703	0.00473254	32.3992	0.0060695	0.00537198	32.9797	0.00617824	0.00546822		12.5	0.00519091	0.000326493
	6.25	12501.9	2205.74	1.02148		6.25	13.6711	0.00256107	0.00250721	15.2802	0.00286251	0.00280232	15.5981	0.00292207	0.00286062		6.25	0.00272338	0.000154698
	3.125	11567.7	1166.42	1.0319		3.125	6.23209	0.00116749	0.00113139	5.6914	0.0010662	0.00103323	5.19502	0.000973208	0.000943119		3.125	0.00103592	7.68856e-05
	1.5625	10706.4	567.842	1.00584		1.5625	2.5098	0.000470172	0.000467441	2.15676	0.000404036	0.000401689	2.00418	0.000375453	0.000373272		1.5625	0.000414134	3.94388e-05
	0.78125	10411.4	268.211	1.0063		0.78125	0.840151	0.00015739	0.000156405	0.715756	0.000134086	0.000133247	0.571675	0.000107095	0.000106424		0.78125	0.000132025	2.04226e-05
	0.390625	10989.6	165.737	1.07383		0.390625	0.325862	6.10454e-05	5.68481e-05	0.306136	5.735e-05	5.34068e-05	0.258539	4.84334e-05	4.51033e-05		0.390625	5.17861e-05	4.92987e-06
	0.195312	10830.4	132.947	1.06129		0.195312	0.136332	2.55397e-05	2.40648e-05	0.11877	2.22499e-05	2.09649e-05	0.0978824	1.83368e-05	1.72778e-05		0.195312	2.07692e-05	2.77422e-06
	0.0976562	10785	108.211	1.05924		0.0976562	0.108688	2.03611e-05	1.92224e-05	0.0904243	1.69396e-05	1.59923e-05	0.0750014	1.40504e-05	1.32646e-05		0.0976562	1.61598e-05	2.43514e-06
	0	10079.7	n/a	n/a
						Initial rates determined by calculating the slope of the RFU/interval with a cut off of 3 minutes. Slopes were then converted from RFU s-1 to µM s-1 using the RFU/µM conversion factor, and then divided by the IFEcorr to determine the µM s-1,corr. The mean of the three replicates was used to plot the final initial rates.
	IFE correction using flourescent substrate (nsp4/5) and fluorescent product MCA-AVLQ+ substrate (nsp4/5)
	IFEcorr =	[f(MCA+sub) - f(sub)] / f(MCA)
	[MCA-AVLQ] =	2	µM
	Mpro M49A					Mpro M49A											Mpro M49A
		Mean RFU					Replicate 1 Initial Rates			Replicate 2 Initial Rates			Replicate 3 Initial Rates				Final Initial Rates				Final initial rates were plotted using the Michaelis Menton Equation to derive Vmax, KM, and Kcat
	[Substrate] µM	f(MCA+sub)	f(sub)	IFEcorr		[Substrate] µM	RFU s-1	µM s-1	µM s-1, corr	RFU s-1	µM s-1	µM s-1, corr	RFU s-1	µM s-1	µM s-1, corr		[Substrate] µM	Mean	STDEV
	100	26805	13087.8	1.30108		100	77.1945	0.0144612	0.011115	81.4503	0.0152585	0.011728	83.1384	0.0155747	0.011971		100	0.011604	0.00036
	50	22679.2	9312.26	1.26786		50	54.9665	0.0102971	0.008122	60.9112	0.0114108	0.009	61.9263	0.011601	0.00915		50	0.008757	0.000454
	25	19525	5830.21	1.29895		25	33.8364	0.00633873	0.00488	37.8448	0.00708965	0.005458	36.7647	0.00688732	0.005302		25	0.005213	0.000244
	12.5	15991.3	3295.84	1.20416		12.5	16.8456	0.00315577	0.002621	17.6123	0.00329939	0.00274	19.2424	0.00360477	0.002994		12.5	0.002785	0.000155
	6.25	15008.2	1741.11	1.25838		6.25	7.8462	0.00146987	0.001168	7.72889	0.00144789	0.001151	8.68021	0.00162611	0.001292		6.25	0.001204	6.3e-05
	3.125	13882.7	958.053	1.22591		3.125	3.16809	0.000593493	0.000484	3.30991	0.000620062	0.000506	3.05414	0.000572147	0.000467		3.125	0.000486	1.6e-05
	1.5625	12714.7	437.211	1.16452		1.5625	1.02047	0.000191169	0.000164	1.1425	0.00021403	0.000184	1.19281	0.000223456	0.000192		1.5625	0.00018	1.16e-05
	0.78125	12970.8	251.579	1.20642		0.78125	0.37325	6.99228e-05	5.8e-05	0.402324	7.53693e-05	6.25e-05	0.398363	7.46273e-05	6.19e-05		0.78125	6.08e-05	2e-06
	0.390625	10752	151.158	1.0055		0.390625	0.208019	3.89692e-05	3.88e-05	0.183067	3.42948e-05	3.41e-05	0.13098	2.45372e-05	2.44e-05		0.390625	3.24e-05	5.98e-06
	0.195312	10934.5	125.158	1.02527		0.195312	0.075812	1.42022e-05	1.39e-05	0.088806	1.66365e-05	1.62e-05	0.056041	1.04985e-05	1.02e-05		0.195312	1.34e-05	2.46e-06
	0.0976562	11881.2	102.053	1.11725		0.0976562	0.056749	1.06311e-05	9.52e-06	0.066762	1.25069e-05	1.12e-05	0.060085	1.12561e-05	1.01e-05		0.0976562	1.03e-05	6.98e-07
	0	10543	n/a	n/a
						Initial rates determined by calculating the slope of the RFU/interval with a cut off of 3 minutes. Slopes were then converted from RFU s-1 to µM s-1 using the RFU/µM conversion factor, and then divided by the IFEcorr to determine the µM s-1,corr. The mean of the three replicates was used to plot the final initial rates.
	IFE correction using flourescent substrate (nsp4/5) and fluorescent product MCA-AVLQ+ substrate (nsp4/5)
	IFEcorr =	[f(MCA+sub) - f(sub)] / f(MCA)
	[MCA-AVLQ] =	2	µM
	Mpro N142A					Mpro N142A											Mpro N142A
		Mean RFU					Replicate 1 Initial Rates			Replicate 2 Initial Rates			Replicate 3 Initial Rates				Final Initial Rates				Final initial rates were plotted using the Michaelis Menton Equation to derive Vmax, KM, and Kcat
	[Substrate] µM	f(MCA+sub)	f(sub)	IFEcorr		[Substrate] µM	RFU s-1	µM s-1	µM s-1, corr	RFU s-1	µM s-1	µM s-1, corr	RFU s-1	µM s-1	µM s-1, corr		[Substrate] µM	Mean	STDEV
	100	25976.9	15267.3	1.17513		100	143.449	0.026873	0.022868	156.266	0.0292741	0.024911	152.235	0.028519	0.024269		100	0.024016	0.000853
	50	22601.9	10042.6	1.37809		50	103.258	0.0193438	0.014037	117.683	0.0220462	0.015998	113.487	0.0212602	0.015427		50	0.015154	0.000824
	25	19782.7	6268.84	1.48283		25	60.9243	0.0114132	0.007697	73.7685	0.0138194	0.00932	70.1931	0.0131496	0.008868		25	0.008628	0.000684
	12.5	14195.3	3745.58	1.14661		12.5	32.6254	0.00611188	0.00533	40.6091	0.00760749	0.006635	33.2532	0.00622949	0.005433		12.5	0.005799	0.000592
	6.25	11915.8	2011.89	1.08672		6.25	14.7945	0.00277153	0.00255	15.4545	0.00289516	0.002664	18.2293	0.00341498	0.003142		6.25	0.002786	0.000257
	3.125	10944.2	1095.47	1.08066		3.125	6.33664	0.00118707	0.001098	7.64133	0.00143149	0.001325	7.09235	0.00132865	0.001229		3.125	0.001218	9.27e-05
	1.5625	11339.1	549.737	1.18388		1.5625	2.70731	0.000507173	0.000428	2.77896	0.000520597	0.00044	3.11934	0.000584361	0.000494		1.5625	0.000454	2.84e-05
	0.78125	10149.9	264.474	1.0847		0.78125	1.01998	0.000191078	0.000176	1.05079	0.00019685	0.000181	1.02295	0.000191634	0.000177		0.78125	0.000178	2.4e-06
	0.390625	10870.8	165.158	1.17469		0.390625	0.528554	9.90167e-05	8.43e-05	0.634704	0.000118902	0.000101	0.494397	9.26179e-05	7.88e-05		0.390625	8.81e-05	9.53e-06
	0.195312	10316.8	133.105	1.11743		0.195312	0.276151	5.17327e-05	4.63e-05	0.342223	6.41103e-05	5.74e-05	0.262051	4.90913e-05	4.39e-05		0.195312	4.92e-05	5.86e-06
	0.0976562	9897.61	106.947	1.0743		0.0976562	0.13622	2.55187e-05	2.38e-05	0.1919	3.59495e-05	3.35e-05	0.170743	3.19862e-05	2.98e-05		0.0976562	2.9e-05	4e-06
	0	9113.56	n/a	n/a
						Initial rates determined by calculating the slope of the RFU/interval with a cut off of 3 minutes. Slopes were then converted from RFU s-1 to µM s-1 using the RFU/µM conversion factor, and then divided by the IFEcorr to determine the µM s-1,corr. The mean of the three replicates was used to plot the final initial rates.
	IFE correction using flourescent substrate (nsp4/5) and fluorescent product MCA-AVLQ+ substrate (nsp4/5)
	IFEcorr =	[f(MCA+sub) - f(sub)] / f(MCA)
	[MCA-AVLQ] =	2	µM
	Mpro Q189A					Mpro Q189A											Mpro Q189A
		Mean RFU					Replicate 1 Initial Rates			Replicate 2 Initial Rates			Replicate 3 Initial Rates				Final Initial Rates				Final initial rates were plotted using the Michaelis Menton Equation to derive Vmax, KM, and Kcat
	[Substrate] µM	f(MCA+sub)	f(sub)	IFEcorr		[Substrate] µM	RFU s-1	µM s-1	µM s-1, corr	RFU s-1	µM s-1	µM s-1, corr	RFU s-1	µM s-1	µM s-1, corr		[Substrate] µM	Mean	STDEV
	100	26906.5	15855.9	1.33283		100	92.7943	0.0173836	0.013043	99.5567	0.0186504	0.013993	94.7757	0.0177548	0.013321		100	0.013452	0.000399
	50	23722.6	14165.6	1.15269		50	68.9041	0.0129081	0.011198	74.3712	0.0139323	0.012087	70.813	0.0132658	0.011509		50	0.011598	0.000368
	25	19322.9	6130.32	1.59118		25	39.7034	0.00743782	0.004674	45.0803	0.00844511	0.005307	43.2977	0.00811116	0.005098		25	0.005026	0.000263
	12.5	14992.5	3388.89	1.39953		12.5	18.9431	0.00354871	0.002536	21.5372	0.00403467	0.002883	22.3769	0.00419197	0.002995		12.5	0.002805	0.000196
	6.25	12146.6	2010.32	1.22256		6.25	6.48391	0.00121466	0.000994	7.28976	0.00136563	0.001117	8.74784	0.00163878	0.00134		6.25	0.00115	0.000144
	3.125	10840.8	1141.42	1.16987		3.125	4.03788	0.000756437	0.000647	3.3161	0.000621221	0.000531	3.37937	0.000633073	0.000541		3.125	0.000573	5.23e-05
	1.5625	11241.6	593.842	1.28424		1.5625	1.44486	0.000270672	0.000211	1.22522	0.000229527	0.000179	1.42786	0.000267489	0.000208		1.5625	0.000199	1.46e-05
	0.78125	10911.2	312.632	1.27831		0.78125	0.631426	0.000118288	9.25e-05	0.428374	8.02494e-05	6.28e-05	0.421164	7.88988e-05	6.17e-05		0.78125	7.23e-05	1.43e-05
	0.390625	9851.84	202.105	1.16387		0.390625	0.284248	5.32496e-05	4.58e-05	0.300862	5.6362e-05	4.84e-05	0.209918	3.9325e-05	3.38e-05		0.390625	4.27e-05	6.36e-06
	0.195312	9844.21	140.21	1.17042		0.195312	0.166097	3.11157e-05	2.66e-05	0.153845	2.88205e-05	2.46e-05	0.118436	2.21871e-05	1.9e-05		0.195312	2.34e-05	3.23e-06
	0.0976562	9481.16	117.421	1.12938		0.0976562	0.201889	3.78209e-05	3.35e-05	0.11101	2.07961e-05	1.84e-05	0.11013	2.06312e-05	1.83e-05		0.0976562	2.34e-05	7.14e-06
	0	8291.05	n/a	n/a
						Initial rates determined by calculating the slope of the RFU/interval with a cut off of 3 minutes. Slopes were then converted from RFU s-1 to µM s-1 using the RFU/µM conversion factor, and then divided by the IFEcorr to determine the µM s-1,corr. The mean of the three replicates was used to plot the final initial rates.

### Sheet: TRMT1 substrate
	Calibration curve with fluorescent product (MCA-AVLQ) where gain = 120
		RFU
	[Peptide] µM	Replicate 1	Replicate 2	Replicate 3
	12.5	NM	NM	NM
	6.25	NM	NM	NM
	3.125	NM	NM	NM
	1.5625	NM	NM	NM
	0.78125	NM	NM	NM
	0.390625	NM	NM	NM
	0.195312	39801.6	39086.2	39621.4
	0.0976562	21659.9	22199.2	22591.5
	0.0488281	12805.1	13040.5	13025.9
	0.0244141	7887.31	8081	8120.85
	0.012207	5435.15	5488.39	5454.08
	0.00610352	3973.85	3939.23	4087.69
	Slope	212337	210952	213776
	µM/RFU conversion factor:		212355	RFU/µM
	NM= Not measured
	RFU vs [Peptide] was plotted and fit to a linear line equation (y=mx+b) and the slope for each replicate was determined. The mean of the slopes was used as the µM/RFU conversion factor for this entire data set with the TRMT1 substrate.
	IFE correction using flourescent substrate (TRMT1) and fluorescent product MCA-AVLQ+ substrate (TRMT1)
	IFEcorr =	[f(MCA+sub) - f(sub)] / f(MCA)
	[MCA-AVLQ] =	0.2	µM
	Mpro WT					Mpro WT											Mpro WT
		Mean RFU					Replicate 1 Initial Rates			Replicate 2 Initial Rates			Replicate 3 Initial Rates				Final Initial Rates				Final initial rates were plotted using the Michaelis Menton Equation to derive Vmax, KM, and Kcat
	[Substrate] µM	f(MCA+sub)	f(sub)	IFEcorr		[Substrate] µM	RFU s-1	µM s-1	µM s-1, corr	RFU s-1	µM s-1	µM s-1, corr	RFU s-1	µM s-1	µM s-1, corr		[Substrate] µM	Mean	STDEV
	100	54714.4	20516.4	2.01372		100	83.3796	0.000392642	0.000195	87.8506	0.000413697	0.000205	85.2611	0.000401503	0.000199		100	0.0002	4.28623e-06
	50	52394.1	20119.5	1.90046		50	67.1928	0.000316417	0.000166	69.1421	0.000325597	0.000171	65.5627	0.000308741	0.000162		50	0.000167	3.62569e-06
	25	49266.6	17754.3	1.85558		25	53.6356	0.000252575	0.000136	54.432	0.000256325	0.000138	46.4185	0.000218589	0.000118		25	0.000131	9.14774e-06
	12.5	44146.2	14415.8	1.75065		12.5	31.1007	0.000146456	8.37e-05	31.1592	0.000146732	8.38e-05	28.6689	0.000135005	7.71e-05		12.5	8.15e-05	3.12133e-06
	6.25	41635.3	11214.6	1.7913		6.25	14.6255	6.8873e-05	3.84e-05	18.5872	8.75288e-05	4.89e-05	12.3274	5.80507e-05	3.24e-05		6.25	3.99e-05	6.79685e-06
	3.125	38266.5	8912.1	1.7285		3.125	6.6591	3.13583e-05	1.81e-05	7.82967	3.68706e-05	2.13e-05	4.43281	2.08745e-05	1.21e-05		3.125	1.72e-05	3.8384e-06
	1.5625	34577.5	6295.9	1.66533		1.5625	2.08285	9.80836e-06	5.89e-06	1.79567	8.45596e-06	5.08e-06	3.38181	1.59253e-05	9.56e-06		1.5625	6.84e-06	1.95129e-06
	0.78125	33135.2	4733.95	1.67238		0.78125	0.260991	1.22903e-06	7.35e-07	1.38121	6.50423e-06	3.89e-06	0.987783	4.65157e-06	2.78e-06		0.78125	2.47e-06	1.30661e-06
	0.390625	31538.2	3820.42	1.63214		0.390625	-0.07443	-3.5051e-07	-2.1e-07	-0.21613	-1.0178e-06	-6.2e-07	0.423038	1.99213e-06	1.22e-06		0.390625	1.27e-07	7.90797e-07
	0.195312	31908.5	3364.37	1.68079		0.195312	-0.07263	-3.4204e-07	-2e-07	-0.16957	-7.9853e-07	-4.8e-07	-0.12417	-5.8474e-07	-3.5e-07		0.195312	-3.4e-07	1.10952e-07
	0.0976562	34521.9	2794.84	1.86822		0.0976562	-0.51297	-2.4156e-06	-1.3e-06	-0.00782	-3.6837e-08	-2e-08	0.373128	1.75709e-06	9.41e-07		0.0976562	-1.2e-07	9.14813e-07
	0	16982.5	n/a	n/a
						Initial rates determined by calculating the slope of the RFU/interval with a cut off of 3 minutes. Slopes were then converted from RFU s-1 to µM s-1 using the RFU/µM conversion factor, and then divided by the IFEcorr to determine the µM s-1,corr. The mean of the three replicates was used to plot the final initial rates.
	IFE correction using flourescent substrate (TRMT1) and fluorescent product MCA-AVLQ+ substrate (TRMT1)
	IFEcorr =	[f(MCA+sub) - f(sub)] / f(MCA)
	[MCA-AVLQ] =	0.2	µM
	Mpro M49A					Mpro M49A											Mpro M49A
		Mean RFU					Replicate 1 Initial Rates			Replicate 2 Initial Rates			Replicate 3 Initial Rates				Final Initial Rates				Final initial rates were plotted using the Michaelis Menton Equation to derive Vmax, KM, and Kcat
	[Substrate] µM	f(MCA+sub)	f(sub)	IFEcorr		[Substrate] µM	RFU s-1	µM s-1	µM s-1, corr	RFU s-1	µM s-1	µM s-1, corr	RFU s-1	µM s-1	µM s-1, corr		[Substrate] µM	Mean	STDEV
	100	56613.1	20792.7	1.19128		100	66.5364	0.000313326	0.000263	61.6804	0.000290459	0.000244	69.9737	0.000329513	0.000277		100	0.000261	1.34e-05
	50	55615.5	17109.5	1.2806		50	54.181	0.000255144	0.000199	55.5027	0.000261367	0.000204	55.1115	0.000259525	0.000203		50	0.000202	2.04e-06
	25	49862.5	14565.5	1.17388		25	42.0417	0.000197978	0.000169	48.9068	0.000230307	0.000196	42.8826	0.000201938	0.000172		25	0.000179	1.23e-05
	12.5	42528.2	11823.8	1.02114		12.5	20.2085	9.51639e-05	9.32e-05	27.0818	0.000127531	0.000125	22.2217	0.000104644	0.000102		12.5	0.000107	1.33e-05
	6.25	40219.8	9899.63	1.00836		6.25	12.5351	5.90289e-05	5.85e-05	14.6437	6.89585e-05	6.84e-05	15.9518	7.51187e-05	7.45e-05		6.25	6.71e-05	6.57e-06
	3.125	37720.2	8893.05	0.95871		3.125	4.83341	2.2761e-05	2.37e-05	7.22487	3.40226e-05	3.55e-05	5.3772	2.53218e-05	2.64e-05		3.125	2.85e-05	5.03e-06
	1.5625	35172.6	6004.79	0.970041		1.5625	2.6371	1.24184e-05	1.28e-05	3.49947	1.64793e-05	1.7e-05	3.31998	1.56341e-05	1.61e-05		1.5625	1.53e-05	1.8e-06
	0.78125	33872.6	4410.16	0.979837		0.78125	2.03343	9.57564e-06	9.77e-06	1.94084	9.1396e-06	9.33e-06	-0.44426	-2.0921e-06	-2.1e-06		0.78125	5.66e-06	5.51e-06
	0.390625	30579	3468.95	0.901606		0.390625	0.72473	3.41282e-06	3.79e-06	-0.4379	-2.0621e-06	-2.3e-06	-0.17883	-8.4215e-07	-9.3e-07		0.390625	1.88e-07	2.6e-06
	0.195312	32482.6	3105.32	0.977007		0.195312	0.556295	2.61965e-06	2.68e-06	-0.59406	-2.7975e-06	-2.9e-06	-1.01295	-4.7701e-06	-4.9e-06		0.195312	-1.7e-06	3.2e-06
	0.0976562	32337.4	2746	0.984128		0.0976562	0.334176	1.57367e-06	1.6e-06	0.222148	1.04612e-06	1.06e-06	-0.22422	-1.0559e-06	-1.1e-06		0.0976562	5.3e-07	1.15e-06
	0	30068.7	n/a	n/a
						Initial rates determined by calculating the slope of the RFU/interval with a cut off of 3 minutes. Slopes were then converted from RFU s-1 to µM s-1 using the RFU/µM conversion factor, and then divided by the IFEcorr to determine the µM s-1,corr. The mean of the three replicates was used to plot the final initial rates.
	IFE correction using flourescent substrate (TRMT1) and fluorescent product MCA-AVLQ+ substrate (TRMT1)
	IFEcorr =	[f(MCA+sub) - f(sub)] / f(MCA)
	[MCA-AVLQ] =	0.2	µM
	Mpro N142A					Mpro N142A											Mpro N142A
		Mean RFU					Replicate 1 Initial Rates			Replicate 2 Initial Rates			Replicate 3 Initial Rates				Final Initial Rates				Final initial rates were plotted using the Michaelis Menton Equation to derive Vmax, KM, and Kcat
	[Substrate] µM	f(MCA+sub)	f(sub)	IFEcorr		[Substrate] µM	RFU s-1	µM s-1	µM s-1, corr	RFU s-1	µM s-1	µM s-1, corr	RFU s-1	µM s-1	µM s-1, corr		[Substrate] µM	Mean	STDEV
	100	58919.6	18506.5	1.44639		100	94.1063	0.000443155	0.000306	90.5254	0.000426293	0.000295	103.668	0.000488185	0.000338		100	0.000313	1.81e-05
	50	59113.7	15673	1.55475		50	79.613	0.000374905	0.000241	76.0306	0.000358036	0.00023	81.0141	0.000381503	0.000245		50	0.000239	6.36e-06
	25	53995.1	14937.7	1.39787		25	53.2388	0.000250706	0.000179	51.3271	0.000241704	0.000173	55.6543	0.000262082	0.000187		25	0.00018	5.96e-06
	12.5	40919.8	12925.8	1.00191		12.5	31.0077	0.000146018	0.000146	25.0129	0.000117788	0.000118	27.3437	0.000128764	0.000129		12.5	0.000131	1.16e-05
	6.25	39788.3	10420.5	1.05108		6.25	16.5845	7.80982e-05	7.43e-05	14.732	6.93745e-05	6.6e-05	15.8816	7.47878e-05	7.12e-05		6.25	7.05e-05	3.42e-06
	3.125	35696.4	8029.05	0.99022		3.125	3.46677	1.63254e-05	1.65e-05	4.60975	2.17077e-05	2.19e-05	6.02306	2.83632e-05	2.86e-05		3.125	2.24e-05	4.97e-06
	1.5625	33311.1	6067.1	0.975067		1.5625	2.76563	1.30236e-05	1.34e-05	0.761476	3.58587e-06	3.68e-06	2.67505	1.25971e-05	1.29e-05		1.5625	9.98e-06	4.46e-06
	0.78125	35367.3	4468.21	1.10588		0.78125	0.724797	3.41314e-06	3.09e-06	1.82786	8.60757e-06	7.78e-06	1.64808	7.76098e-06	7.02e-06		0.78125	5.96e-06	2.06e-06
	0.390625	32090.1	3314.47	1.02988		0.390625	0.146678	6.90722e-07	6.71e-07	-0.25876	-1.2185e-06	-1.2e-06	1.02341	4.81933e-06	4.68e-06		0.390625	1.39e-06	2.45e-06
	0.195312	29871.5	2939.84	0.963888		0.195312	0.670028	3.15523e-06	3.27e-06	0.323688	1.52428e-06	1.58e-06	1.07557	5.06496e-06	5.25e-06		0.195312	3.37e-06	1.5e-06
	0.0976562	29012.9	2730.58	0.940649		0.0976562	0.535896	2.52358e-06	2.68e-06	-0.35112	-1.6535e-06	-1.8e-06	0.335733	1.581e-06	1.68e-06		0.0976562	8.69e-07	1.9e-06
	0	27940.6	n/a	n/a
						Initial rates determined by calculating the slope of the RFU/interval with a cut off of 3 minutes. Slopes were then converted from RFU s-1 to µM s-1 using the RFU/µM conversion factor, and then divided by the IFEcorr to determine the µM s-1,corr. The mean of the three replicates was used to plot the final initial rates.
	IFE correction using flourescent substrate (TRMT1) and fluorescent product MCA-AVLQ+ substrate (TRMT1)
	IFEcorr =	[f(MCA+sub) - f(sub)] / f(MCA)
	[MCA-AVLQ] =	0.2	µM
	Mpro Q189A					Mpro Q189A											Mpro Q189A
		Mean RFU					Replicate 1 Initial Rates			Replicate 2 Initial Rates			Replicate 3 Initial Rates				Final Initial Rates				Final initial rates were plotted using the Michaelis Menton Equation to derive Vmax, KM, and Kcat
	[Substrate] µM	f(MCA+sub)	f(sub)	IFEcorr		[Substrate] µM	RFU s-1	µM s-1	µM s-1, corr	RFU s-1	µM s-1	µM s-1, corr	RFU s-1	µM s-1	µM s-1, corr		[Substrate] µM	Mean	STDEV
	100	54207.8	19954.9	1.2505		100	54.9677	0.000258848	0.000207	51.471	0.000242382	0.000194	74.1569	0.000349212	0.000279		100	0.000227	3.76e-05
	50	53743.7	17581.2	1.32022		50	45.604	0.000214754	0.000163	43.9961	0.000207182	0.000157	51.3958	0.000242028	0.000183		50	0.000168	1.13e-05
	25	46960.2	16430.3	1.11458		25	35.4205	0.000166798	0.00015	31.2058	0.000146951	0.000132	30.8487	0.00014527	0.00013		25	0.000137	8.77e-06
	12.5	42184.8	13571.7	1.04461		12.5	23.5296	0.000110803	0.000106	16.3156	7.68316e-05	7.36e-05	17.0297	8.01943e-05	7.68e-05		12.5	8.55e-05	1.46e-05
	6.25	38354.2	11816.8	0.968826		6.25	8.54325	4.0231e-05	4.15e-05	7.25217	3.41511e-05	3.53e-05	6.10474	2.87478e-05	2.97e-05		6.25	3.55e-05	4.84e-06
	3.125	35336.7	8595.53	0.976264		3.125	0.927545	4.3679e-06	4.47e-06	3.23036	1.52121e-05	1.56e-05	0.349958	1.64798e-06	1.69e-06		3.125	7.25e-06	6e-06
	1.5625	33589.4	6441.84	0.991102		1.5625	2.62156	1.23452e-05	1.25e-05	0.093558	4.40572e-07	4.45e-07	-0.36791	-1.7325e-06	-1.7e-06		1.5625	3.72e-06	6.24e-06
	0.78125	32754.7	4895.47	1.01708		0.78125	0.613063	2.88697e-06	2.84e-06	2.11708	9.96955e-06	9.8e-06	-0.1895	-8.9235e-07	-8.8e-07		0.78125	3.92e-06	4.43e-06
	0.390625	35420.5	3799.21	1.15443		0.390625	0.344315	1.62141e-06	1.4e-06	-0.84963	-4.001e-06	-3.5e-06	-0.37492	-1.7655e-06	-1.5e-06		0.390625	-1.2e-06	2e-06
	0.195312	30281	3132.95	0.991117		0.195312	-0.57283	-2.6975e-06	-2.7e-06	-0.1949	-9.178e-07	-9.3e-07	-0.23058	-1.0858e-06	-1.1e-06		0.195312	-1.6e-06	8.09e-07
	0.0976562	29046.7	2825.95	0.957265		0.0976562	-0.07873	-3.7074e-07	-3.9e-07	0.010478	4.93432e-08	5.15e-08	-0.05803	-2.7328e-07	-2.9e-07		0.0976562	-2.1e-07	1.88e-07
	0	27391.3	n/a	n/a
						Initial rates determined by calculating the slope of the RFU/interval with a cut off of 3 minutes. Slopes were then converted from RFU s-1 to µM s-1 using the RFU/µM conversion factor, and then divided by the IFEcorr to determine the µM s-1,corr. The mean of the three replicates was used to plot the final initial rates.

### Sheet: TRMT1 A531S substrate
	Calibration curve with fluorescent product (MCA-AVLQ) where gain = 120
		RFU
	[Peptide] µM	Replicate 1	Replicate 2	Replicate 3
	12.5	NM	NM	NM
	6.25	NM	NM	NM
	3.125	NM	NM	NM
	1.5625	NM	NM	NM
	0.78125	NM	NM	NM
	0.390625	NM	NM	NM
	0.195312	40209.2	42201.5	41324.7
	0.0976562	21558.5	20349	20865.5
	0.0488281	12298.1	11777.9	13752.2
	0.0244141	7037.61	6828.08	6685
	0.012207	4926	4678.08	4407
	0.00610352	3580.61	3387.39	3835.31
	Slope	212644	217290	216730
	µM/RFU conversion factor:		215555	RFU/µM
	NM= Not measured
	RFU vs [Peptide] was plotted and fit to a linear line equation (y=mx+b) and the slope for each replicate was determined. The mean of the slopes was used as the µM/RFU conversion factor for this entire data set with the TRMT1 A531S substrate.
	IFE correction using flourescent substrate (TRMT1 A531A) and fluorescent product MCA-AVLQ+ substrate (TRMT1 A531A A531A)
	IFEcorr =	[f(MCA+sub) - f(sub)] / f(MCA)
	[MCA-AVLQ] =	0.2	µM
	Mpro WT					Mpro WT											Mpro WT
		Mean RFU					Replicate 1 Initial Rates			Replicate 2 Initial Rates			Replicate 3 Initial Rates				Final Initial Rates				Final initial rates were plotted using the Michaelis Menton Equation to derive Vmax, KM, and Kcat
	[Substrate] µM	f(MCA+sub)	f(sub)	IFEcorr		[Substrate] µM	RFU s-1	µM s-1	µM s-1, corr	RFU s-1	µM s-1	µM s-1, corr	RFU s-1	µM s-1	µM s-1, corr		[Substrate] µM	Mean	STDEV
	100	NM	NM	NM		100	NM	NM	NM	NM	NM	NM	NM	NM	NM		100	NM	NM
	50	66826.4	43630	1.05794		50	28.3852	0.000131684	0.000124	23.9999	0.00011134	0.000105	33.9456	0.00015748	0.000149		50	0.000126	1.78463e-05
	25	61760.3	44706.4	0.777793		25	21.3776	9.91748e-05	0.000128	16.6275	7.71384e-05	9.92e-05	23.2487	0.000107855	0.000139		25	0.000122	1.66228e-05
	12.5	58435.3	35821.2	1.03138		12.5	23.1327	0.000107317	0.000104	19.0701	8.84697e-05	8.58e-05	14.6502	6.79652e-05	6.59e-05		12.5	8.52e-05	1.55811e-05
	6.25	46581.3	26338.5	0.923234		6.25	6.13975	2.84835e-05	3.09e-05	1.22049	5.66208e-06	6.13e-06	10.8124	5.0161e-05	5.43e-05		6.25	3.04e-05	1.96793e-05
	3.125	41285.8	17217.7	1.0977		3.125	3.34965	1.55397e-05	1.42e-05	3.69793	1.71554e-05	1.56e-05	0.925228	4.29231e-06	3.91e-06		3.125	1.12e-05	5.21184e-06
	1.5625	34909.1	10901.7	1.09493		1.5625	-1.51141	-7.0117e-06	-6.4e-06	1.81676	8.4283e-06	7.7e-06	2.10739	9.77659e-06	8.93e-06		1.5625	3.41e-06	6.95588e-06
	0.78125	31861.3	7751.16	1.09962		0.78125	1.02913	4.77436e-06	4.34e-06	-0.98818	-4.5844e-06	-4.2e-06	0.048341	2.24264e-07	2.04e-07		0.78125	1.26e-07	3.475e-06
	0.390625	30223.4	5647.74	1.12085		0.390625	-1.87846	-8.7145e-06	-7.8e-06	1.35157	6.2702e-06	5.59e-06	0.370205	1.71745e-06	1.53e-06		0.390625	-2.2e-07	5.5962e-06
	0.195312	27631.6	3952.84	1.07994		0.195312	0.033289	1.54432e-07	1.43e-07	0.826641	3.83495e-06	3.55e-06	-0.15116	-7.0127e-07	-6.5e-07		0.195312	1.01e-06	1.82228e-06
	0.0976562	24457.6	3528.37	0.954543		0.0976562	0.133041	6.17203e-07	6.47e-07	-0.58561	-2.7168e-06	-2.8e-06	-0.76218	-3.5359e-06	-3.7e-06		0.0976562	-2e-06	1.88166e-06
	0	21926	n/a	n/a		NM=Not measured											NM=Not measured
	NM=Not measured					Initial rates determined by calculating the slope of the RFU/interval with a cut off of 3 minutes. Slopes were then converted from RFU s-1 to µM s-1 using the RFU/µM conversion factor, and then divided by the IFEcorr to determine the µM s-1,corr. The mean of the three replicates was used to plot the final initial rates.
	The signal was too high to measure for the highest concentration of substrate (100 µM), therefore the IFE could not be calculated for this concentration, and the initial rates were not measured.

### Sheet: nsp8_9 substrate
	Calibration curve with fluorescent product (MCA-AVLQ) where gain = 110
		RFU
	[Peptide] µM	Replicate 1	Replicate 2	Replicate 3
	12.5	NM	NM	NM
	6.25	NM	NM	NM
	3.125	NM	NM	NM
	1.5625	NM	NM	NM
	0.78125	50708.9	50555.8	50460.6
	0.390625	37763.8	35603.1	35421.7
	0.195312	14802.2	14841.2	14294.2
	0.0976562	7048.17	7188.83	6603.5
	0.0488281	4033.33	3973.42	3876.17
	0.0244141	2703.25	2797.17	2664.75
	0.012207	2837.67	2206.08	1875.08
	0.00610352	1524.17	1596.25	1511.33
	Slope	#REF!	#REF!	#REF!
	µM/RFU conversion factor:		#REF!	RFU/µM
	NM= Not measured
	RFU vs [Peptide] was plotted and fit to a linear line equation (y=mx+b) and the slope for each replicate was determined. The mean of the slopes was used as the µM/RFU conversion factor for this entire data set with the nsp8/9 substrate.
	IFE correction using flourescent substrate (TRMT1 A531A) and fluorescent product MCA-AVLQ+ substrate (TRMT1 A531A A531A)
	IFEcorr =	[f(MCA+sub) - f(sub)] / f(MCA)
	[MCA-AVLQ] =	0.1	µM
	Mpro WT					Mpro WT											Mpro WT
		Mean RFU					Replicate 1 Initial Rates			Replicate 2 Initial Rates			Replicate 3 Initial Rates				Final Initial Rates				Final initial rates were plotted using the Michaelis Menton Equation to derive Vmax, KM, and Kcat
	[Substrate] µM	f(MCA+sub)	f(sub)	IFEcorr		[Substrate] µM	RFU s-1	µM s-1	µM s-1, corr	RFU s-1	µM s-1	µM s-1, corr	RFU s-1	µM s-1	µM s-1, corr		[Substrate] µM	Mean	STDEV
	100	38224.1	30310.4	0.956691		100	43.7016	0.000618358	0.000646351	32.6297	0.000461696	0.000482597	54.9307	0.000777244	0.00081243		100	0.000647126	0.000134655
	50	32582.4	24983.6	0.91863		50	35.9856	0.00050918	0.000554282	29.8472	0.000422325	0.000459733	44.3543	0.000627593	0.000683184		50	0.000565733	9.1582e-05
	25	30357.5	23691.6	0.805849		25	23.984	0.000339363	0.000421125	19.1897	0.000271526	0.000336944	23.4605	0.000331955	0.000411932		25	0.00039	3.77036e-05
	12.5	27078.7	18927.1	0.985453		12.5	17.1162	0.000242186	0.000245761	12.5304	0.000177299	0.000179917	13.7898	0.000195119	0.000197999		12.5	0.000207892	2.77763e-05
	6.25	23654.4	11956.1	1.41422		6.25	9.77589	0.000138324	9.78095e-05	-0.333856	-4.7239e-06	-3.34028e-06	8.7981	0.000124489	8.80265e-05		6.25	6.08319e-05	4.5552e-05
	3.125	14512.8	7232.58	0.880106		3.125	6.11674	8.6549e-05	9.83393e-05	4.29127	6.07195e-05	6.89911e-05	1.90089	2.68968e-05	3.05608e-05		3.125	6.59637e-05	2.77531e-05
	1.5625	13653.5	4326.25	1.12758		1.5625	3.55303	5.02738e-05	4.45856e-05	2.09216	2.9603e-05	2.62536e-05	3.16841	4.48315e-05	3.9759e-05		1.5625	3.68661e-05	7.75853e-06
	0.78125	10388.3	2844.83	0.911941		0.78125	1.04907	1.48438e-05	1.62772e-05	1.68007	2.37723e-05	2.60678e-05	1.12818	1.59633e-05	1.75047e-05		0.78125	1.99499e-05	4.35493e-06
	0.390625	10739	2106.17	1.04363		0.390625	-2.2097	-3.12663e-05	-2.99591e-05	-0.478911	-6.77637e-06	-6.49307e-06	0.445095	6.29789e-06	6.03459e-06		0.390625	-1.01392e-05	1.49188e-05
	0.195312	8836.92	1808.08	0.849722		0.195312	-0.0906065	-1.28204e-06	-1.50877e-06	-0.163302	-2.31065e-06	-2.7193e-06	-0.0215423	-3.04813e-07	-3.58721e-07		0.195312	-1.52893e-06	9.63808e-07
	0.0976562	8657.83	1657.5	0.846277		0.0976562	0.290971	4.1171e-06	4.86496e-06	-0.510426	-7.22229e-06	-8.53419e-06	-0.077691	-1.09929e-06	-1.29897e-06		0.0976562	-1.65607e-06	5.47601e-06
	0	8271.92	n/a	n/a
						Initial rates determined by calculating the slope of the RFU/interval with a cut off of 3 minutes. Slopes were then converted from RFU s-1 to µM s-1 using the RFU/µM conversion factor, and then divided by the IFEcorr to determine the µM s-1,corr. The mean of the three replicates was used to plot the final initial rates.
