## Supplementary material for "Recognition and Cleavage of Human tRNA Methyltransferase TRMT1 by the SARS-CoV-2 Main Protease": Dataset S2

### Sheet: Panel A TRMT1_Orthologs
TRMT1 rodent and primates orthologous sequences used for evolutionary analysis. Q to K mutation position is based on human refseq. Suborders Sciuromorpha and Strepsirrhini respectively for rodents and primates were used to root the phylogenetics trees.
No.	Species	Order	Sub-order	Clade	Family	Genus	Common name	Transcript accession no.	Q to K position 530
1	Ictidomys tridecemlineatus	Rodentia	Sciuromorpha		Sciuridae	Ictidomys	Thirteen-lined ground squirrel	XM_013363345.3	Q
2	Urocitellus parryii	Rodentia	Sciuromorpha		Sciuridae	Urocitellus	Arctic ground squirrel	XM_026399800.1	Q
3	Marmota flaviventris	Rodentia	Sciuromorpha		Sciuridae	Marmota	Yellow-bellied marmot	XM_027955233.1	Q
4	Marmota monax	Rodentia	Sciuromorpha		Sciuridae	Marmota	Woodchuck	XM_046436894.1	Q
5	Castor canadensis	Rodentia	Castorimorpha		Castoridae	Castor	American beaver	XM_020155913.1	Q
6	Dipodomys spectabilis	Rodentia	Castorimorpha		Heteromyidae	Dipodomys	Banner-tailed kangaroo rat	XM_042670584.1	Q
7	Dipodomys ordii	Rodentia	Castorimorpha		Heteromyidae	Dipodomys	Ord's kangaroo rat	XM_013034247.1	Q
8	Perognathus longimembris pacificus	Rodentia	Castorimorpha		Heteromyidae	Perognathus	Pacific pocket mouse	XM_048342377.1	Q
9	Cavia porcellus	Rodentia	Hystricomorpha		Caviidae	Cavia	Domestic guinea pig	XM_003468351.4	Q
10	Octodon degus	Rodentia	Hystricomorpha		Octodontidae	Octodon	Degu	XM_004635637.2	Q
11	Heterocephalus glaber	Rodentia	Hystricomorpha		Bathyergidae	Heterocephalus	Naked mole rat	XM_004872423.2	Q
12	Fukomys damarensis	Rodentia	Hystricomorpha		Bathyergidae	Fukomys	Damara mole rat	XM_010613396.3	Q
13	Chinchilla lanigera	Rodentia	Hystricomorpha		Chinchillidae	Chinchilla	Long-tailed chinchilla	XM_013512177.1	Q
14	Jaculus jaculus	Rodentia	Myomorpha		Dipodoidea	Jasculus	Lesser Egyptian jerboa	XM_012952210.2	Q
15	Nannospalax galili	Rodentia	Myomorpha	Muroidea	Spalacinae	Nannospalax	Upper Galilee mountains blind mole rat	XM_017794946.2	K
16	Microtus ochrogaster	Rodentia	Myomorpha	Muroidea	Cricetidae	Microtus	Prairie vole	XM_026777902.1	K
17	Microtus oregoni	Rodentia	Myomorpha	Muroidea	Cricetidae	Microtus	Creeping vole	XM_041649611.1	K
18	Arvicola amphibius	Rodentia	Myomorpha	Muroidea	Cricetidae	Arvicola	Eurasian water vole	XM_038312227.1	K
19	Peromyscus maniculatus bairdii	Rodentia	Myomorpha	Muroidea	Cricetidae	Peromyscus	Prairie deer mouse	XM_015989565.2	K
20	Peromyscus leucopus	Rodentia	Myomorpha	Muroidea	Cricetidae	Peromyscus	White-footed mouse	XM_028861801.2	K
21	Onychomys torridus	Rodentia	Myomorpha	Muroidea	Cricetidae	Onychomys	Southern grasshopper mouse	XM_036188608.1	K
22	Cricetulus griseus	Rodentia	Myomorpha	Muroidea	Cricetidae	Cricetulus	Chinese hamster	XM_035455508.1	K
23	Mesocricetus auratus	Rodentia	Myomorpha	Muroidea	Cricetidae	Mesocricetus	Golden hamster	XM_005087306.4	K
24	Mus musculus	Rodentia	Myomorpha	Muroidea	Muridae	Mus	House mouse	NM_001164559.1	K
25	Mus caroli	Rodentia	Myomorpha	Muroidea	Muridae	Mus	Ryukyu mouse	XM_029480541.1	K
26	Mastomys coucha	Rodentia	Myomorpha	Muroidea	Muridae	Mastomys	Southern multimammate mouse	XM_031340575.1	K
27	Rattus norvegicus	Rodentia	Myomorpha	Muroidea	Muridae	Rattus	Norway rat	NM_001013870.2	K
28	Rattus rattus	Rodentia	Myomorpha	Muroidea	Muridae	Rattus	Black rat	XM_032887742.1	K
29	Arvicanthis niloticus	Rodentia	Myomorpha	Muroidea	Muridae	Arvicanthis	Nile rat	XM_034522556.1	K
30	Grammomys surdaster	Rodentia	Myomorpha	Muroidea	Muridae	Grammomys	African woodland thicket rat	XM_028755563.1	K
31	Meriones unguiculatus	Rodentia	Myomorpha	Muroidea	Muridae	Meriones	Mongolian gerbil	XM_021632218.1	K
32	Otolemur garnettii	Primates	Strepsirrhini		Galagidae	Otolemur	Small-eared galago	XM_012810255	Q
33	Lemur catta	Primates	Strepsirrhini		Lemuridae	Lemur	Ring-tailed lemur	XM_045550550.1	Q
34	Microcebus murinus	Primates	Strepsirrhini		Cheirogaleidae	Microcebus	Gray mouse lemur	XM_012790411	Q
35	Propithecus coquereli	Primates	Strepsirrhini		Indriidae	Propithecus	Coquerel's sifaka	XM_012641464.1	Q
36	Aotus nancymaae	Primates	Haplorrhini		Aotidae	Aotus	Ma's night monkey	XM_012436035	Q
37	Callithrix jacchus	Primates	Haplorrhini		Cebidae	Callithrix	White-tufted-ear marmoset	XM_017967936	Q
38	Saimiri boliviensis boliviensis	Primates	Haplorrhini		Cebidae	Saimiri	Bolivian squirrel monkey	XM_010329455	Q
39	Sapajus apella	Primates	Haplorrhini		Cebidae	Sapajus	Tufted capuchin	XM_032265880.1	Q
40	Cebus imitator	Primates	Haplorrhini		Cebidae	Cebus	Panamanian white-faced capuchin	XM_017497678.2	Q
41	Piliocolobus tephrosceles	Primates	Haplorrhini		Cercopithecidae	Piliocolobus	Ugandan red Colobus	XM_023188611	Q
42	Trachypithecus francoisi	Primates	Haplorrhini		Cercopithecidae	Trachypithecus	Francois's langur	XM_033198112.1	Q
43	Rhinopithecus bieti	Primates	Haplorrhini		Cercopithecidae	Rhinopithecus	Black snub-nosed monkey	XM_017895059	Q
44	Rhinopithecus roxellana	Primates	Haplorrhini		Cercopithecidae	Rhinopithecus	Golden snub-nosed monkey	XM_010361614	Q
45	Chlorocebus sabaeus	Primates	Haplorrhini		Cercopithecidae	Chlorocebus	Green monkey	XM_037992061.1	Q
46	Mandrillus leucophaeus	Primates	Haplorrhini		Cercopithecidae	Mandrillus	Drill	XM_011994887	Q
47	Cercocebus atys	Primates	Haplorrhini		Cercopithecidae	Cercocebus	Sooty mangabey	XM_012094082.1	Q
48	Papio anubis	Primates	Haplorrhini		Cercopithecidae	Papio	Olive baboon	XM_009193645	Q
49	Theropithecus gelada	Primates	Haplorrhini		Cercopithecidae	Theropithecus	Gelada baboon	XM_025366548	Q
50	Macaca nemestrina	Primates	Haplorrhini		Cercopithecidae	Macaca	Pig-tailed macaque	XM_011711489	Q
51	Macaca mulatta	Primates	Haplorrhini		Cercopithecidae	Macaca	Rhesus monkey	XM_002808172	Q
52	Hylobates moloch	Primates	Haplorrhini		Hylobatidae	Hylobates	Silvery gibbon	XM_032169887.2	Q
53	Nomascus leucogenys	Primates	Haplorrhini		Hylobatidae	Nomascus	Northern white-cheeked gibbon	XM_030820671	Q
54	Pongo abelii	Primates	Haplorrhini		Hominidae	Pongo	Orangutan	XM_009252868	Q
55	Homo sapiens	Primates	Haplorrhini		Hominidae	Homo	Human	CCDS12293	Q
56	Gorilla gorilla gorilla	Primates	Haplorrhini		Hominidae	Gorilla	Western lowland gorilla	XM_019015436	Q
57	Pan troglodytes	Primates	Haplorrhini		Hominidae	Pan	Chimpanzee	NM_001280156.1	Q
58	Pan troglodytes	Primates	Haplorrhini		Hominidae	Pan	Chimpanzee	XM_009434768	Q
59	Pan paniscus	Primates	Haplorrhini		Hominidae	Pan	Pygmy chimpanzee	XM_034946200.1	Q

### Sheet: Panel B TRMT1_PS
Positive selection analysis of rodent and primate TRMT1 genes. Codons in bold are those that were assigned by MEME and FUBAR.
Input alignment file	Gene size (codons)	no. of sites	no. of species	BUSTED (Y/N; p-value)	aBSRL (no. PS branches; threshold p ≤ 0.05)	MEME (no. PS sites; p-value=0.1)	MEME (PSS-aln)	FUBAR (no. PS sites; pp-value= 0.9)	FUBAR (PSS-aln)
prankAln_codon.Rodents.gap_0.1	663 in mouse	872	31	No, p=0.30	1/59	16	91, 137, 243, 262, 268, 278, 440, 491, 589, 733, 791, 792, 824, 843, 862, 868	1	262
prankAln_codon.Primates	659 in human	741	28	No, p=0.05	1/51	9	81, 84, 101, 203, 210, 575, 698, 706, 730	3	437, 699, 730
